# Twilight length alters growth and flowering time in Arabidopsis via LHY/CCA1

**DOI:** 10.1101/2023.06.09.544111

**Authors:** Devang Mehta, Sabine Scandola, Curtis Kennedy, Christina Lummer, Maria Camila Rodriguez Gallo, Lauren E. Grubb, Maryalle Tan, Enrico Scarpella, R. Glen Uhrig

## Abstract

The plant circadian clock governs growth and development by syncing biological processes to periodic environmental changes. Decades of research has shown how the clock enables plants to respond to two environmental variables that change at different latitudes and over different seasons: photoperiod and temperature. However, a third variable, twilight length, has so far gone unstudied. The duration of twilight changes across the planet, lengthening with latitude and changing across seasons, and yet most circadian experiments are performed in lab environments with no twilight. Here, using controlled growth setups, we show that twilight length impacts plant growth and changes flowering time via the LHY/CCA1 morning module of the Arabidopsis circadian clock. Using a series of progressively truncated no-twilight photoperiods, we also found that plants are more sensitive to twilight length compared to equivalent changes in solely photoperiod. Further, transcriptome and proteome analyses indicated that twilight length alters the regulation of proteins involved in reactive oxygen species metabolism, photosynthesis, and carbon metabolism. Genetic analyses also implicated a twilight sensing pathway from phytochromes D and E, the morning elements of the circadian clock and modulating flowering time through the *GI-FT* pathway. Overall, our findings call for more nuanced models of daylength perception in plants and posit that twilight length is an important determinant of plant growth, development, and circadian function.
