## Supplementary Table 1 for "Twilight length alters growth and flowering time in Arabidopsis via LHY/CCA1"

### Sheet: ReadMe
Sheet	Description
LED Specification	Wavelength range of each LED used
Light Ramp	Table used to plot the light ramps used to implement the different twilight scenarios

### Sheet: LED Specification
					Minimum		Maximum
G2V Reference Number	LED Name	Peak Wavelength	Band Minimum	Band Maximum	Peak	Full-Width Half-Maximum	Peak	Full-Width Half-Maximum
[Number]	[Text]	[nm]	[nm]	[nm]	[nm]	[nm]	[nm]	[nm]
1123	Blue	444.419	428.907	459.931	444.419	31.0232	444.419	31.0232
1119	Cool White	--	432.382	648.747	446.129	27.4939	576.808	143.879
1118	Warm White	--	430.498	648.747	444.245	27.4939	576.808	143.879
1083	Orange/Red	630.418	621.525	639.311	630.418	17.7867	630.418	17.7867
1027	Photo Red	663.217	649.285	677.149	663.217	27.8643	663.217	27.8643
1061	Far Red	737.164	711.9	762.428	737.164	50.5275	737.164	50.5275

### Sheet: Light Ramp
	PPFD (umol/m2/s)
minutes	0 min	15 min	30 min	60 min	90 min
1	0	0	0	0	0
2	0	1.14923	0	0	0
3	100	4.47217	0.3	0.0771581	0.0358766
4	100	9.82396	1.17	0.303381	0.141121
5	100	16.9715	2.6	0.678072	0.315614
6	100	25.6029	4.57	1.20024	0.559144
7	100	35.3417	7.07	1.86838	0.871402
8	100	45.7635	10.07	2.68064	1.25205
9	100	56.4136	13.53	3.63492	1.70055
10	100	66.8276	17.42	4.72854	2.21646
11	100	76.5513	21.69	5.95852	2.79899
12	100	85.1609	26.3	7.32147	3.44766
13	100	92.2807	31.2	8.81361	4.16146
14	100	97.6004	36.33	10.431	4.93959
15	100	100.888	41.64	12.169	5.78118
16	100	102	47.06	14.023	6.68512
17	100	102	52.55	15.9879	7.65042
18	100	102	58.03	18.0583	8.67569
19	100	102	63.45	20.2285	9.75994
20	100	102	68.76	22.4926	10.9016
21	100	102	73.88	24.8445	12.0995
22	100	102	78.78	27.2774	13.3521
23	100	102	83.38	29.785	14.6577
24	100	102	87.65	32.3604	16.015
25	100	102	91.53	34.9963	17.4223
26	100	102	94.98	37.6857	18.8777
27	100	102	97.97	40.4212	20.3794
28	100	102	100.47	43.1951	21.9259
29	100	102	102.43	46.0002	23.515
30	100	102	103.85	48.8284	25.145
31	100	102	104.71	51.6722	26.8137
32	100	102	105	54.5238	28.5192
33	100	102	105	57.3753	30.2593
34	100	102	105	60.2188	32.0321
35	100	102	105	63.0468	33.8352
36	100	102	105	65.8513	35.6666
37	100	102	105	68.6248	37.5239
38	100	102	105	71.3595	39.405
39	100	102	105	74.048	41.3075
40	100	102	105	76.683	43.229
41	100	102	105	79.2573	45.1674
42	100	102	105	81.7637	47.1202
43	100	102	105	84.1954	49.085
44	100	102	105	86.5458	51.0595
45	100	102	105	88.8084	53.0412
46	100	102	105	90.977	55.0277
47	100	102	105	93.0457	57.0166
48	100	102	105	95.0088	59.0055
49	100	102	105	96.8609	60.992
50	100	102	105	98.597	62.9735
51	100	102	105	100.212	64.9478
52	100	102	105	101.702	66.9125
53	100	102	105	103.063	68.865
54	100	102	105	104.291	70.8031
55	100	102	105	105.382	72.7244
56	100	102	105	106.334	74.6266
57	100	102	105	107.144	76.5073
58	100	102	105	107.81	78.3642
59	100	102	105	108.329	80.1951
60	100	102	105	108.702	81.9977
61	100	102	105	108.925	83.77
62	100	102	105	109	85.5096
63	100	102	105	109	87.2144
64	100	102	105	109	88.8825
65	100	102	105	109	90.5118
66	100	102	105	109	92.1002
67	100	102	105	109	93.646
68	100	102	105	109	95.147
69	100	102	105	109	96.6017
70	100	102	105	109	98.008
71	100	102	105	109	99.3644
72	100	102	105	109	100.669
73	100	102	105	109	101.921
74	100	102	105	109	103.118
75	100	102	105	109	104.259
76	100	102	105	109	105.342
77	100	102	105	109	106.366
78	100	102	105	109	107.33
79	100	102	105	109	108.233
80	100	102	105	109	109.074
81	100	102	105	109	109.851
82	100	102	105	109	110.564
83	100	102	105	109	111.211
84	100	102	105	109	111.793
85	100	102	105	109	112.307
86	100	102	105	109	112.755
87	100	102	105	109	113.134
88	100	102	105	109	113.445
89	100	102	105	109	113.688
90	100	102	105	109	113.861
91	100	102	105	109	113.965
92	100	102	105	109	114
93	100	102	105	109	114
94	100	102	105	109	114
95	100	102	105	109	114
96	100	102	105	109	114
