## Supplementary Table 2 for "Twilight length alters growth and flowering time in Arabidopsis via LHY/CCA1"

### Sheet: ReadMe
Table(s)	Description
0, 15, 30, 60, 90 min	Plant area results from PlantCV in pixels and cm2 for day 25 post imbibition.
stats_	Sheets depicting results of ANOVA and post-hoc tests for each genotype across the different twilights

### Sheet: 0 min
timestamp	plant 0 (WT)	plant 2 (WT)	plant 4 (WT)	plant 6 (WT)	plant 8 (WT)	plant 10 (WT)	plant 12 (WT)	plant 14 (WT)	plant 16 (WT)	plant 18 (WT)	plant 20 (WT)	plant 22 (WT)	plant 1 (lhycca1)	plant 3 (lhycca1)	plant 5 (lhycca1)	plant 7 (lhycca1)	plant 9 (lhycca1)	plant 11 (lhycca1)	plant 13 (lhycca1)	plant 15 (lhycca1)	plant 17 (lhycca1)	plant 19 (lhycca1)	plant 21 (lhycca1)	plant 23 (lhycca1)
2021-09-02 11:30:00	2792	4085	3092	3180	2596	4220	3882	4506	3332	3300	3116	3731	2292	1333	2825	2917	3683	2420	2688	1955	2962	2810	3918	3843
2021-09-02 11:35:00	2752	4109	3142	3168	2601	4221	3878	4530	3329	3306	3098	3727	2309	1325	2838	2929	3660	2415	2694	1954	2965	2828	3932	3848
2021-09-02 11:40:00	2727	4038	3095	3171	2579	4191	3834	4525	3314	3289	3105	3706	2291	1307	2794	2932	3620	2395	2691	1951	2962	2813	3899	3815
2021-09-02 11:45:00	2730	4027	3105	3146	2587	4196	3854	4523	3297	3288	3080	3708	2308	1304	2792	2915	3605	2396	2654	1953	2974	2825	3907	3821
2021-09-02 11:50:00	2703	4067	3096	3134	2608	4212	3861	4546	3315	3292	3089	3703	2316	1305	2787	2920	3620	2402	2650	1951	2973	2828	3903	3808
2021-09-02 11:55:00	2722	4070	3123	3118	2623	4209	3837	4557	3291	3298	3092	3714	2292	1320	2812	2942	3613	2408	2645	1949	2958	2824	3880	3813
2021-09-02 12:00:00	2706	4082	3104	3114	2618	4204	3860	4562	3270	3318	3053	3713	2283	1303	2818	2912	3609	2410	2624	1943	2968	2833	3889	3812
2021-09-02 12:05:00	2670	4031	3074	3102	2605	4180	3864	4543	3268	3295	3072	3705	2273	1291	2802	2927	3601	2414	2628	1943	2951	2841	3884	3811
2021-09-02 12:10:00	2703	4086	3137	3091	2621	4201	3880	4526	3247	3302	3058	3708	2296	1305	2834	2935	3603	2421	2647	1944	2967	2830	3890	3830
2021-09-02 12:15:00	2682	3951	3089	3054	2622	4172	3843	4506	3222	3309	3066	3664	2278	1285	2786	2923	3580	2409	2620	1954	2931	2832	3852	3819
2021-09-02 12:20:00	2754	4120	3134	3061	2636	4179	3913	4539	3228	3308	3060	3691	2291	1298	2803	2948	3632	2425	2624	1948	2975	2850	3878	3853
2021-09-02 12:25:00	2706	4019	3116	3060	2649	4149	3883	4502	3226	3313	3078	3681	2293	1301	2820	2933	3630	2412	2609	1945	2957	2836	3837	3826
2021-09-02 12:30:00	2749	4035	3124	3030	2641	4166	3933	4481	3245	3306	3059	3674	2332	1305	2806	2946	3627	2407	2628	1952	2952	2856	3851	3845
scale (px/cm)	30.9552	30.9552	30.9552	30.9552	30.9552	30.9552	30.9552	30.9552	30.9552	30.9552	30.9552	30.9552	30.9552	30.9552	30.9552	30.9552	30.9552	30.9552	30.9552	30.9552	30.9552	30.9552	30.9552	30.9552
converted to cm2->	2.91372	4.26309	3.2268	3.31864	2.70918	4.40398	4.05124	4.70245	3.47726	3.44387	3.25185	3.89366	2.39192	1.39111	2.94816	3.04417	3.84357	2.5255	2.80519	2.04023	3.09113	2.93251	4.08881	4.01054
	2.87198	4.28814	3.27898	3.30611	2.7144	4.40502	4.04707	4.72749	3.47413	3.45013	3.23306	3.88949	2.40967	1.38277	2.96173	3.0567	3.81956	2.52029	2.81145	2.03919	3.09426	2.95129	4.10342	4.01576
	2.84589	4.21404	3.22993	3.30925	2.69144	4.37371	4.00115	4.72228	3.45848	3.43239	3.24037	3.86757	2.39088	1.36398	2.91581	3.05983	3.77782	2.49941	2.80832	2.03606	3.09113	2.93564	4.06898	3.98132
	2.84902	4.20256	3.24037	3.28316	2.69979	4.37893	4.02202	4.72019	3.44074	3.43135	3.21428	3.86966	2.40862	1.36085	2.91372	3.04208	3.76217	2.50046	2.76971	2.03814	3.10366	2.94816	4.07733	3.98758
	2.82084	4.24431	3.23098	3.27063	2.7217	4.39563	4.02933	4.74419	3.45952	3.43552	3.22367	3.86444	2.41697	1.36189	2.9085	3.0473	3.77782	2.50672	2.76553	2.03606	3.10261	2.95129	4.07316	3.97402
	2.84067	4.24744	3.25915	3.25394	2.73735	4.3925	4.00428	4.75567	3.43448	3.44178	3.2268	3.87592	2.39192	1.37755	2.93459	3.07026	3.77052	2.51298	2.76031	2.03397	3.08696	2.94712	4.04916	3.97923
	2.82397	4.25996	3.23932	3.24976	2.73214	4.38728	4.02828	4.76089	3.41256	3.46265	3.1861	3.87488	2.38253	1.35981	2.94086	3.03895	3.76634	2.51507	2.7384	2.02771	3.0974	2.95651	4.05855	3.97819
	2.7864	4.20674	3.20802	3.23724	2.71857	4.36223	4.03246	4.74106	3.41047	3.43865	3.20593	3.86653	2.3721	1.34728	2.92416	3.05461	3.75799	2.51924	2.74257	2.02771	3.07965	2.96486	4.05333	3.97715
	2.82084	4.26414	3.27376	3.22576	2.73527	4.38415	4.04916	4.72332	3.38856	3.44596	3.19132	3.86966	2.3961	1.36189	2.95755	3.06296	3.76008	2.52655	2.7624	2.02875	3.09635	2.95338	4.05959	3.99698
	2.79893	4.12325	3.22367	3.18714	2.73631	4.35389	4.01054	4.70245	3.36247	3.45326	3.19967	3.82374	2.37731	1.34102	2.90746	3.05043	3.73608	2.51402	2.73422	2.03919	3.05878	2.95547	4.01994	3.9855
	2.87407	4.29962	3.27063	3.19445	2.75092	4.36119	4.08359	4.73689	3.36873	3.45222	3.19341	3.85192	2.39088	1.35459	2.9252	3.07652	3.79034	2.53072	2.7384	2.03293	3.1047	2.97425	4.04707	4.02098
	2.82397	4.19422	3.25185	3.19341	2.76449	4.32988	4.05229	4.69827	3.36664	3.45744	3.21219	3.84148	2.39297	1.35772	2.94294	3.06087	3.78826	2.51716	2.72274	2.0298	3.08592	2.95964	4.00428	3.9928
	2.86885	4.21091	3.2602	3.1621	2.75614	4.34762	4.10447	4.67636	3.38647	3.45013	3.19236	3.83417	2.43367	1.36189	2.92833	3.07444	3.78513	2.51194	2.74257	2.0371	3.0807	2.98051	4.01889	4.01263
	2.84147	4.23219	3.24567	3.24551	2.72828	4.37508	4.03968	4.72396	3.4185	3.4458	3.21315	3.86332	2.39658	1.36326	2.93146	3.05686	3.77967	2.51539	2.76168	2.03437	3.09025	2.95466	4.05558	3.99328

### Sheet: 15 min
timestamp	plant 0 (WT)	plant 2 (WT)	plant 4 (WT)	plant 6 (WT)	plant 8 (WT)	plant 10 (WT)	plant 12 (WT)	plant 14 (WT)	plant 16 (WT)	plant 18 (WT)	plant 20 (WT)	plant 22 (WT)	plant 24 (WT)	plant 26 (WT)	plant 1 (lhycca1)	plant 3 (lhycca1)	plant 5 (lhycca1)	plant 7 (lhycca1)	plant 9 (lhycca1)	plant 11 (lhycca1)	plant 13 (lhycca1)	plant 15 (lhycca1)	plant 17 (lhycca1)	plant 19 (lhycca1)	plant 21 (lhycca1)	plant 23 (lhycca1)	plant 25 (lhycca1)	plant 27 (lhycca1)
2021-09-02 11:30:00	3302	2468	3111	3064	3584	4587	3843	5084	2631	4901	3994	5239	3694	2885	2532	2499	3129	3009	4166	2831	3532	4948	5061	5332	3861	3820	4471	4217
2021-09-02 11:35:00	3283	2454	3083	3041	3545	4536	3817	5046	2595	4858	3970	5186	3639	2814	2508	2477	3053	2972	4142	2846	3481	4891	5020	5298	3829	3750	4428	4163
2021-09-02 11:40:00	3268	2471	3092	3027	3557	4554	3832	5038	2594	4876	3990	5198	3633	2834	2503	2483	3020	2950	4138	2855	3524	4923	5022	5277	3830	3708	4417	4138
2021-09-02 11:45:00	3313	2491	3108	3053	3569	4601	3851	5032	2646	4891	4024	5216	3637	2854	2522	2488	2987	2977	4164	2872	3557	4940	5065	5286	3851	3740	4461	4139
2021-09-02 11:50:00	3286	2492	3093	3040	3578	4574	3826	5028	2614	4855	3988	5154	3660	2827	2508	2472	2984	2924	4156	2800	3611	4889	5053	5269	3816	3667	4450	4100
2021-09-02 11:55:00	3329	2488	3099	3026	3593	4563	3876	5044	2652	4910	4042	5206	3676	2844	2536	2497	3000	2922	4186	2743	3555	4914	5110	5282	3852	3668	4473	4119
2021-09-02 12:00:00	3290	2492	3084	3021	3578	4562	3872	5001	2634	4856	3997	5159	3656	2830	2529	2496	3040	2863	4221	2659	3489	4884	5049	5264	3797	3632	4450	4053
2021-09-02 12:05:00	3301	2467	3108	2993	3593	4520	3846	5009	2611	4859	4005	5122	3611	2823	2514	2477	3080	2882	4229	2654	3481	4899	5005	5265	3815	3596	4433	4104
2021-09-02 12:10:00	3313	2516	3080	2991	3589	4520	3853	5003	2622	4864	4006	5140	3630	2818	2520	2473	3124	2886	4242	2684	3493	4908	5017	5261	3814	3573	4452	4076
2021-09-02 12:15:00	3312	2494	3079	2978	3602	4518	3813	5013	2607	4866	4006	5125	3609	2786	2495	2473	3177	2850	4245	2657	3475	4886	5004	5263	3834	3533	4426	4120
2021-09-02 12:20:00	3341	2497	3085	2950	3584	4522	3813	4979	2599	4852	4022	5118	3568	2800	2507	2477	3213	2838	4250	2651	3449	4896	5014	5272	3836	3480	4420	4081
2021-09-02 12:25:00	3341	2531	3086	2968	3592	4527	3816	5000	2605	4852	4012	5104	3551	2786	2498	2490	3226	2869	4228	2652	3462	4908	5025	5284	3836	3437	4394	4050
2021-09-02 12:30:00	3343	2493	3081	2938	3571	4535	3786	4963	2594	4828	3998	5091	3504	2787	2523	2480	3188	2872	4191	2690	3534	4872	5060	5265	3812	3386	4377	4062
scale	29.0838	30.2582	29.7016	31.4789	30.5559	32.0579	30.9143	33.2703	31.979	33.9605	32.9265	34.7125	33.5043	36.1023	29.7016	31.4951	30.3697	31.8506	30.9925	33.0954	31.8868	33.8425	33.1092	34.2829	33.7994	35.6026	34.9059	36.1027
units are pixels/cm
using pot width (outside edge to outside edge) = 6.2 cm
cm^2 = (sqrt (area)/pixels per cm)^2
	3.90369	2.69562	3.52647	3.09207	3.83864	4.46333	4.02116	4.59295	2.57271	4.24949	3.68398	4.34787	3.29076	2.21348	2.87015	2.5193	3.39254	2.96611	4.33717	2.58467	3.47375	4.32021	4.61678	4.53665	3.37973	3.0137	3.6695	3.23537
	3.88122	2.68033	3.49473	3.06886	3.79687	4.4137	3.99396	4.55862	2.53751	4.2122	3.66184	4.30389	3.24176	2.15901	2.84294	2.49712	3.31014	2.92964	4.31218	2.59836	3.42359	4.27044	4.57938	4.50772	3.35172	2.95847	3.63421	3.19394
	3.86349	2.6989	3.50493	3.05473	3.80973	4.43122	4.00965	4.5514	2.53653	4.22781	3.68029	4.31384	3.23642	2.17435	2.83727	2.50317	3.27436	2.90795	4.30802	2.60658	3.46588	4.29838	4.5812	4.48985	3.35259	2.92534	3.62518	3.17476
	3.91669	2.72074	3.52307	3.08097	3.82258	4.47695	4.02953	4.54598	2.58738	4.24082	3.71165	4.32878	3.23998	2.1897	2.85881	2.50821	3.23858	2.93456	4.33508	2.6221	3.49834	4.31322	4.62043	4.49751	3.37098	2.95059	3.66129	3.17553
	3.88477	2.72184	3.50607	3.06785	3.83222	4.45068	4.00337	4.54236	2.55609	4.2096	3.67844	4.27733	3.26047	2.16898	2.84294	2.49208	3.23532	2.88232	4.32676	2.55636	3.55145	4.2687	4.60948	4.48304	3.34034	2.89299	3.65227	3.14561
	3.9356	2.71747	3.51287	3.05372	3.84828	4.43997	4.05569	4.55682	2.59325	4.25729	3.72825	4.32048	3.27472	2.18203	2.87468	2.51729	3.25267	2.88035	4.35799	2.50432	3.49637	4.29052	4.66148	4.49411	3.37185	2.89378	3.67114	3.16018
	3.8895	2.72184	3.49587	3.04868	3.83222	4.439	4.05151	4.51797	2.57565	4.21047	3.68674	4.28148	3.2569	2.17128	2.86675	2.51628	3.29604	2.82219	4.39443	2.42763	3.43146	4.26433	4.60583	4.47879	3.32371	2.86538	3.65227	3.10955
	3.9025	2.69453	3.52307	3.02042	3.84828	4.39813	4.0243	4.5252	2.55315	4.21307	3.69412	4.25077	3.21682	2.16591	2.84974	2.49712	3.33941	2.84092	4.40275	2.42307	3.42359	4.27743	4.56569	4.47964	3.33946	2.83698	3.63831	3.14868
	3.91669	2.74805	3.49133	3.0184	3.844	4.39813	4.03163	4.51978	2.56391	4.21741	3.69505	4.26571	3.23374	2.16208	2.85654	2.49309	3.38712	2.84486	4.41629	2.45046	3.4354	4.28528	4.57664	4.47624	3.33859	2.81883	3.65391	3.12719
	3.91551	2.72402	3.4902	3.00528	3.85792	4.39619	3.98977	4.52881	2.54924	4.21914	3.69505	4.25326	3.21504	2.13753	2.8282	2.49309	3.44458	2.80937	4.41941	2.42581	3.41769	4.26608	4.56478	4.47794	3.35609	2.78728	3.63257	3.16095
	3.94979	2.7273	3.497	2.97703	3.83864	4.40008	3.98977	4.4981	2.54142	4.207	3.7098	4.24745	3.17851	2.14827	2.84181	2.49712	3.48361	2.79755	4.42462	2.42033	3.39212	4.27481	4.5739	4.4856	3.35784	2.74546	3.62764	3.13103
	3.94979	2.76443	3.49813	2.99519	3.84721	4.40494	3.99291	4.51707	2.54729	4.207	3.70058	4.23583	3.16337	2.13753	2.83161	2.51023	3.49771	2.8281	4.40171	2.42124	3.40491	4.28528	4.58394	4.49581	3.35784	2.71154	3.6063	3.10725
	3.95216	2.72293	3.49246	2.96492	3.82472	4.41273	3.96152	4.48364	2.53653	4.18619	3.68767	4.22504	3.1215	2.13829	2.85994	2.50015	3.45651	2.83106	4.36319	2.45594	3.47572	4.25385	4.61587	4.47964	3.33684	2.67131	3.59235	3.11645
	3.91242	2.71831	3.50432	3.03447	3.83395	4.425	4.01191	4.53375	2.55774	4.21981	3.69334	4.2809	3.22538	2.16526	2.85088	2.5034	3.35451	2.86731	4.3692	2.49976	3.4531	4.2822	4.59657	4.49096	3.35212	2.85167	3.63977	3.15281

### Sheet: 30 min 
timestamp	plant 1 (WT)	plant 3 (WT)	plant 5 (WT)	plant 7 (WT)	plant 9 (WT)	plant 11 (WT)	plant 13 (WT)	plant 15 (WT)	plant 17 (WT)	plant 19 (WT)	plant 21 (WT)	plant 23 (WT)	plant 25 (WT)	plant 27 (WT)	plant 0 (lhycca1)	plant 2 (lhycca1)	plant 4 (lhycca1)	plant 6 (lhycca1)	plant 8 (lhycca1)	plant 10 (lhycca1)	plant 12 (lhycca1)	plant 14 (lhycca1)	plant 16 (lhycca1)	plant 18 (lhycca1)	plant 20 (lhycca1)	plant 22 (lhycca1)	plant 24 (lhycca1)	plant 26 (lhycca1)
2021-09-02 11:30:00	3803	2986	4135	4703	5532	4857	4635	3961	3747	3983	4503	5000	2646	3454	3754	3588	2704	3190	3660	4229	3725	3710	3500	3545	3384	3600	3238	2886
2021-09-02 11:35:00	3874	3018	4143	4713	5527	4870	4677	3974	3729	3978	4499	5017	2671	3480	3772	3592	2701	3187	3691	4202	3732	3703	3512	3546	3381	3594	3253	2890
2021-09-02 11:40:00	3838	3002	4187	4707	5526	4893	4701	4002	3726	4005	4513	4971	2703	3485	3803	3601	2697	3200	3690	4215	3739	3729	3539	3546	3386	3606	3260	2910
2021-09-02 11:45:00	3752	2976	4154	4653	5435	4784	4591	3908	3661	3920	4438	4902	2666	3410	3729	3516	2678	3174	3617	4104	3688	3624	3463	3483	3358	3541	3222	2859
2021-09-02 11:50:00	3731	2934	4113	4632	5393	4764	4559	3932	3649	3935	4453	4880	2633	3425	3721	3542	2649	3163	3628	4087	3691	3634	3458	3485	3355	3538	3215	2846
2021-09-02 11:55:00	3787	2971	4175	4677	5540	4868	4709	4013	3716	3990	4467	4960	2697	3418	3772	3580	2677	3201	3676	4201	3751	3732	3512	3526	3378	3584	3249	2890
2021-09-02 12:00:00	3816	3033	4232	4711	5501	4864	4687	3992	3717	3990	4516	5019	2694	3468	3765	3579	2682	3176	3694	4168	3716	3731	3523	3509	3398	3593	3258	2901
2021-09-02 12:05:00	3814	3005	4210	4704	5519	4875	4688	3988	3733	3996	4537	5021	2713	3475	3784	3572	2681	3160	3676	4208	3736	3749	3515	3501	3384	3590	3262	2911
2021-09-02 12:10:00	3770	2954	4149	4652	5512	4849	4651	3986	3709	3983	4484	5010	2685	3434	3765	3510	2674	3166	3641	4144	3723	3743	3492	3496	3361	3566	3225	2897
2021-09-02 12:15:00	3734	2929	4178	4659	5483	4869	4658	3955	3721	3985	4497	5028	2710	3363	3742	3569	2683	3143	3661	4195	3735	3755	3513	3482	3367	3561	3222	2891
2021-09-02 12:20:00	3759	2965	4160	4635	5524	4878	4680	3957	3707	3983	4488	5058	2708	3405	3767	3519	2653	3134	3662	4167	3739	3757	3509	3489	3361	3559	3214	2894
2021-09-02 12:25:00	3783	2935	4183	4656	5523	4845	4645	3942	3736	3990	4506	5034	2706	3411	3758	3524	2663	3123	3654	4196	3745	3750	3502	3464	3362	3548	3195	2900
2021-09-02 12:30:00	3775	2953	4178	4645	5473	4860	4628	3927	3700	3989	4509	5109	2719	3473	3749	3500	2658	3124	3653	4157	3731	3716	3492	3449	3365	3541	3217	2912
scale (px/cm)	29.841	29.841	29.841	29.841	29.841	29.841	29.841	29.841	29.841	29.841	29.841	29.841	29.841	29.841	29.841	29.841	29.841	29.841	29.841	29.841	29.841	29.841	29.841	29.841	29.841	29.841	29.841	29.841
converted to cm2->	4.27071	3.35323	4.64354	5.28139	6.21234	5.45433	5.20503	4.44814	4.20782	4.47284	5.05679	5.61492	2.97141	3.87878	4.21568	4.02926	3.03655	3.58232	4.11012	4.7491	4.18311	4.16627	3.93044	3.98098	3.80018	4.04274	3.63622	3.24093
	4.35044	3.38916	4.65252	5.29262	6.20673	5.46893	5.25219	4.46274	4.1876	4.46723	5.0523	5.63401	2.99949	3.90798	4.23589	4.03376	3.03318	3.57895	4.14493	4.71878	4.19097	4.15841	3.94392	3.9821	3.79681	4.036	3.65306	3.24542
	4.31001	3.3712	4.70193	5.28588	6.20561	5.49476	5.27914	4.49418	4.18424	4.49755	5.06802	5.58235	3.03542	3.9136	4.27071	4.04386	3.02869	3.59355	4.14381	4.73337	4.19883	4.1876	3.97424	3.9821	3.80242	4.04948	3.66093	3.26788
	4.21343	3.342	4.66487	5.22524	6.10341	5.37235	5.15562	4.38862	4.11124	4.40209	4.9838	5.50486	2.99387	3.82937	4.1876	3.94841	3.00735	3.56435	4.06183	4.60872	4.14156	4.06969	3.88889	3.91135	3.77098	3.97648	3.61825	3.21061
	4.18985	3.29483	4.61883	5.20166	6.05625	5.34989	5.11968	4.41557	4.09777	4.41894	5.00064	5.48016	2.95681	3.84622	4.17862	3.97761	2.97478	3.552	4.07418	4.58963	4.14493	4.08092	3.88328	3.9136	3.76761	3.97311	3.61039	3.19601
	4.25274	3.33638	4.68845	5.25219	6.22133	5.46668	5.28813	4.50653	4.17301	4.4807	5.01637	5.57	3.02869	3.83836	4.23589	4.02028	3.00623	3.59467	4.12809	4.71765	4.21231	4.19097	3.94392	3.95964	3.79344	4.02477	3.64857	3.24542
	4.2853	3.40601	4.75246	5.29037	6.17753	5.46219	5.26342	4.48295	4.17413	4.4807	5.07139	5.63625	3.02532	3.89451	4.22803	4.01916	3.01184	3.56659	4.1483	4.68059	4.17301	4.18985	3.95627	3.94055	3.8159	4.03488	3.65868	3.25777
	4.28306	3.37456	4.72776	5.28251	6.19774	5.47454	5.26455	4.47846	4.1921	4.48744	5.09497	5.6385	3.04665	3.90237	4.24937	4.0113	3.01072	3.54863	4.12809	4.72551	4.19547	4.21006	3.94729	3.93156	3.80018	4.03151	3.66317	3.269
	4.23365	3.31729	4.65926	5.22412	6.18988	5.44535	5.22299	4.47621	4.16514	4.47284	5.03546	5.62615	3.01521	3.85632	4.22803	3.94167	3.00286	3.55536	4.08878	4.65364	4.18087	4.20333	3.92146	3.92595	3.77435	4.00456	3.62162	3.25328
	4.19322	3.28922	4.69182	5.23198	6.15732	5.46781	5.23086	4.4414	4.17862	4.47509	5.05006	5.64636	3.04328	3.77659	4.2022	4.00793	3.01296	3.52954	4.11124	4.71091	4.19434	4.2168	3.94504	3.91023	3.78108	3.99894	3.61825	3.24654
	4.22129	3.32965	4.67161	5.20503	6.20336	5.47791	5.25556	4.44364	4.1629	4.47284	5.03995	5.68005	3.04104	3.82376	4.23028	3.95178	2.97927	3.51943	4.11236	4.67947	4.19883	4.21905	3.94055	3.91809	3.77435	3.9967	3.60927	3.24991
	4.24825	3.29596	4.69744	5.22861	6.20224	5.44085	5.21626	4.4268	4.19547	4.4807	5.06016	5.6531	3.03879	3.8305	4.22017	3.95739	2.9905	3.50708	4.10338	4.71204	4.20557	4.21119	3.93269	3.89001	3.77547	3.98434	3.58793	3.25665
	4.23926	3.31617	4.69182	5.21626	6.14609	5.4577	5.19717	4.40995	4.15504	4.47958	5.06353	5.73732	3.05339	3.90012	4.21006	3.93044	2.98489	3.5082	4.10226	4.66824	4.18985	4.17301	3.92146	3.87317	3.77884	3.97648	3.61264	3.27013
	4.25317	3.33967	4.68172	5.24753	6.17537	5.44871	5.22697	4.45194	4.16808	4.46835	5.04565	5.61569	3.01918	3.86142	4.2225	3.99022	3.00614	3.5539	4.11211	4.68828	4.18536	4.17517	3.93303	3.93226	3.78704	4.01	3.63069	3.24689

### Sheet: 60 min
timestamp	plant 1 (WT)	plant 3 (WT)	plant 5 (WT)	plant 7 (WT)	plant 9 (WT)	plant 11 (WT)	plant 13 (WT)	plant 15 (WT)	plant 17 (WT)	plant 19 (WT)	plant 21 (WT)	plant 23 (WT)	plant 25 (WT)	plant 27 (WT)	plant 0 (lhycca1)	plant 2 (lhycca1)	plant 4 (lhycca1)	plant 6 (lhycca1)	plant 8 (lhycca1)	plant 10 (lhycca1)	plant 12 (lhycca1)	plant 14 (lhycca1)	plant 16 (lhycca1)	plant 18 (lhycca1)	plant 20 (lhycca1)	plant 22 (lhycca1)	plant 24 (lhycca1)	plant 26 (lhycca1)
2021-09-02 11:30:00	4673	3619	4345	3076	4468	4239	4645	4274	4102	3370	3989	5330	3894	3454	3055	3204	4257	3349	3362	2327	2660	3032	3709	1795	1225	3550	3034	2500
2021-09-02 11:35:00	4694	3659	4333	3116	4506	4257	4694	4315	4120	3414	4027	5383	3946	3475	3068	3231	4241	3331	3338	2349	2701	3084	3745	1820	1219	3606	3059	2543
2021-09-02 11:40:00	4665	3638	4344	3130	4496	4263	4650	4298	4115	3365	4025	5371	3905	3473	3058	3207	4256	3318	3341	2334	2670	3037	3710	1792	1216	3555	3057	2533
2021-09-02 11:45:00	4663	3616	4334	3118	4488	4263	4647	4322	4080	3362	4016	5313	3887	3441	3043	3201	4245	3314	3351	2324	2671	3022	3713	1784	1213	3545	3032	2491
2021-09-02 11:50:00	4678	3666	4318	3147	4515	4289	4698	4335	4121	3404	4057	5441	3936	3483	3061	3214	4265	3320	3335	2342	2695	3044	3748	1788	1213	3575	3054	2544
2021-09-02 11:55:00	4659	3619	4293	3124	4488	4226	4678	4310	4074	3376	4035	5395	3923	3478	3041	3193	4226	3310	3320	2317	2675	2997	3727	1767	1194	3536	3000	2494
2021-09-02 12:00:00	4677	3634	4273	3125	4494	4228	4655	4338	4085	3363	4035	5418	3915	3481	3033	3193	4232	3269	3319	2315	2670	2976	3711	1749	1195	3514	2998	2495
2021-09-02 12:05:00	4682	3657	4267	3132	4489	4236	4670	4330	4078	3355	4021	5421	3905	3455	3015	3193	4264	3280	3338	2299	2679	2975	3711	1749	1186	3525	2985	2506
2021-09-02 12:10:00	4687	3667	4260	3128	4500	4214	4716	4361	4111	3386	4080	5462	3942	3495	3037	3205	4240	3294	3323	2332	2669	3042	3730	1760	1190	3554	3001	2520
2021-09-02 12:15:00	4646	3646	4283	3103	4485	4183	4664	4313	4059	3353	4066	5436	3900	3465	3013	3181	4236	3268	3324	2308	2648	2971	3714	1730	1180	3513	2966	2490
2021-09-02 12:20:00	4660	3641	4261	3117	4488	4196	4656	4298	4096	3355	4072	5449	3895	3465	2993	3165	4244	3272	3304	2309	2629	2964	3730	1734	1161	3483	2973	2477
2021-09-02 12:25:00	4712	3661	4312	3124	4515	4219	4692	4315	4106	3355	4103	5467	3931	3473	3026	3184	4267	3274	3337	2324	2647	3021	3732	1743	1166	3519	2987	2514
2021-09-02 12:30:00	4699	3656	4310	3125	4512	4209	4699	4328	4060	3333	4071	5485	3924	3482	3001	3172	4283	3280	3321	2321	2648	2978	3755	1754	1171	3519	2987	2491
scale (px/cm)	30.0048	30.0048	30.0048	30.0048	30.0048	30.0048	30.0048	30.0048	30.0048	30.0048	30.0048	30.0048	30.0048	30.0048	30.0048	30.0048	30.0048	30.0048	30.0048	30.0048	30.0048	30.0048	30.0048	30.0048	30.0048	30.0048	30.0048	30.0048
converted to cm2->	5.19056	4.01982	4.82623	3.41668	4.96286	4.70849	5.15946	4.74737	4.55632	3.74325	4.4308	5.92033	4.32528	3.83655	3.39336	3.55886	4.72849	3.71992	3.73436	2.58473	2.95461	3.36781	4.11979	1.99381	1.36068	3.94318	3.37003	2.77689
	5.21389	4.06425	4.8129	3.46111	5.00506	4.72849	5.21389	4.79291	4.57631	3.79212	4.47301	5.9792	4.38304	3.85988	3.4078	3.58885	4.71071	3.69993	3.7077	2.60917	3.00015	3.42557	4.15978	2.02158	1.35401	4.00538	3.3978	2.82465
	5.18168	4.04093	4.82512	3.47667	4.99396	4.73515	5.16501	4.77403	4.57076	3.73769	4.47079	5.96587	4.3375	3.85765	3.39669	3.56219	4.72738	3.68549	3.71103	2.5925	2.96572	3.37336	4.1209	1.99047	1.35068	3.94874	3.39558	2.81354
	5.17945	4.01649	4.81401	3.46334	4.98507	4.73515	5.16168	4.80069	4.53188	3.73436	4.46079	5.90144	4.31751	3.82211	3.38003	3.55553	4.71516	3.68104	3.72214	2.5814	2.96683	3.3567	4.12424	1.98159	1.34735	3.93763	3.36781	2.76689
	5.19611	4.07203	4.79624	3.49555	5.01506	4.76403	5.21833	4.81513	4.57742	3.78101	4.50634	6.04362	4.37193	3.86876	3.40002	3.56997	4.73737	3.68771	3.70437	2.60139	2.99349	3.38114	4.16311	1.98603	1.34735	3.97095	3.39225	2.82576
	5.17501	4.01982	4.76847	3.47	4.98507	4.69405	5.19611	4.78736	4.52522	3.74991	4.4819	5.99253	4.35749	3.86321	3.37781	3.54664	4.69405	3.6766	3.68771	2.57362	2.97127	3.32893	4.13979	1.96271	1.32624	3.92763	3.33227	2.77022
	5.195	4.03649	4.74626	3.47111	4.99174	4.69627	5.17057	4.81846	4.53744	3.73547	4.4819	6.01807	4.34861	3.86654	3.36892	3.54664	4.70072	3.63106	3.6866	2.5714	2.96572	3.30561	4.12201	1.94271	1.32735	3.9032	3.33005	2.77134
	5.20056	4.06203	4.73959	3.47889	4.98618	4.70516	5.18723	4.80957	4.52966	3.72659	4.46635	6.02141	4.3375	3.83766	3.34893	3.54664	4.73626	3.64328	3.7077	2.55363	2.97571	3.3045	4.12201	1.94271	1.31736	3.91541	3.31561	2.78355
	5.20611	4.07314	4.73182	3.47444	4.9984	4.68072	5.23832	4.84401	4.56632	3.76102	4.53188	6.06695	4.3786	3.88209	3.37336	3.55997	4.7096	3.65883	3.69104	2.59028	2.96461	3.37892	4.14312	1.95493	1.3218	3.94763	3.33338	2.7991
	5.16057	4.04982	4.75737	3.44667	4.98174	4.64629	5.18056	4.79069	4.50856	3.72436	4.51633	6.03807	4.33195	3.84877	3.34671	3.53331	4.70516	3.62995	3.69215	2.56362	2.94128	3.30006	4.12535	1.92161	1.31069	3.90208	3.2945	2.76578
	5.17612	4.04426	4.73293	3.46223	4.98507	4.66073	5.17168	4.77403	4.54966	3.72659	4.523	6.05251	4.32639	3.84877	3.32449	3.51554	4.71405	3.63439	3.66994	2.56473	2.92018	3.29228	4.14312	1.92605	1.28959	3.86876	3.30228	2.75134
	5.23388	4.06648	4.78958	3.47	5.01506	4.68628	5.21167	4.79291	4.56076	3.72659	4.55743	6.0725	4.36638	3.85765	3.36115	3.53665	4.73959	3.63661	3.70659	2.5814	2.94017	3.35559	4.14534	1.93605	1.29514	3.90875	3.31783	2.79244
	5.21944	4.06092	4.78736	3.47111	5.01173	4.67517	5.21944	4.80735	4.50967	3.70215	4.52189	6.09249	4.35861	3.86765	3.33338	3.52332	4.75737	3.64328	3.68882	2.57806	2.94128	3.30783	4.17089	1.94827	1.30069	3.90875	3.31783	2.76689
	5.19449	4.04819	4.77907	3.46598	4.99362	4.70123	5.19184	4.7965	4.54615	3.74162	4.49403	6.01269	4.34929	3.85518	3.3702	3.54955	4.72122	3.6637	3.70078	2.58046	2.96162	3.34449	4.13842	1.96219	1.32684	3.92985	3.34363	2.78526

### Sheet: 90 min
timestamp	plant 0 (WT)	plant 2 (WT)	plant 4 (WT)	plant 6 (WT)	plant 8 (WT)	plant 10 (WT)	plant 12 (WT)	plant 14 (WT)	plant 16 (WT)	plant 18 (WT)	plant 20 (WT)	plant 22 (WT)	plant 24 (WT)	plant 26 (WT)	plant 1 (lhycca1)	plant 3 (lhycca1)	plant 5 (lhycca1)	plant 7 (lhycca1)	plant 9 (lhycca1)	plant 11 (lhycca1)	plant 13 (lhycca1)	plant 15 (lhycca1)	plant 17 (lhycca1)	plant 19 (lhycca1)	plant 21 (lhycca1)	plant 23 (lhycca1)	plant 25 (lhycca1)	plant 27 (lhycca1)
2021-09-02 11:30:00	2161	3540	3479	3070	2499	2192	3666	1697	3996	3614	3799	2997	4568	4765	2433	1852	3058	3106	3002	2551	3752	3515	3333	3812	3531	4517	3857	3414
2021-09-02 11:35:00	2265	3619	3536	3104	2500	2214	3704	1728	4050	3593	3762	2985	4515	4721	2493	1912	3121	3115	3038	2570	3810	3563	3427	3841	3561	4519	3810	3417
2021-09-02 11:40:00	2195	3613	3492	3082	2474	2197	3676	1711	4004	3576	3795	3006	4565	4773	2462	1896	3100	3085	3012	2559	3800	3514	3401	3814	3569	4519	3886	3406
2021-09-02 11:45:00	2217	3645	3540	3111	2519	2195	3731	1734	4066	3622	3834	3000	4581	4783	2487	1898	3123	3098	3046	2566	3838	3553	3421	3842	3590	4533	3878	3434
2021-09-02 11:50:00	2209	3641	3523	3100	2501	2207	3714	1692	4015	3600	3802	2993	4517	4730	2483	1878	3112	3101	3011	2559	3750	3530	3359	3816	3573	4507	3825	3390
2021-09-02 11:55:00	2201	3641	3517	3130	2495	2205	3709	1706	4041	3578	3802	2969	4513	4698	2497	1847	3123	3078	3022	2552	3759	3530	3360	3797	3566	4498	3782	3399
2021-09-02 12:00:00	2182	3590	3472	3111	2456	2163	3684	1667	4042	3558	3822	2964	4580	4746	2437	1846	3080	3043	3001	2552	3766	3508	3338	3778	3569	4491	3854	3402
2021-09-02 12:05:00	2199	3687	3513	3145	2506	2197	3679	1678	4055	3573	3822	2941	4573	4733	2479	1858	3115	3069	3000	2544	3768	3558	3315	3775	3566	4495	3877	3398
2021-09-02 12:10:00	2270	3650	3571	3164	2536	2201	3696	1688	4090	3573	3780	2943	4515	4717	2529	1861	3142	3094	3029	2549	3821	3570	3375	3782	3588	4497	3807	3393
2021-09-02 12:15:00	2165	3586	3487	3132	2501	2164	3637	1667	4057	3533	3820	2960	4557	4733	2462	1820	3098	3060	3019	2526	3808	3544	3350	3783	3593	4497	3894	3406
2021-09-02 12:20:00	2213	3623	3537	3141	2502	2175	3675	1647	4042	3536	3815	2944	4593	4745	2465	1827	3099	3075	3007	2531	3794	3554	3317	3761	3574	4504	3862	3411
2021-09-02 12:25:00	2209	3627	3553	3155	2514	2181	3658	1639	4031	3545	3820	2934	4580	4722	2468	1823	3100	3073	2993	2496	3793	3518	3319	3758	3569	4465	3858	3391
2021-09-02 12:30:00	2212	3589	3529	3149	2473	2169	3622	1629	3996	3529	3781	2931	4555	4699	2470	1820	3069	3048	3007	2488	3794	3501	3321	3734	3543	4436	3812	3397
scale (px/cm)	30.9745	30.9745	30.9745	30.9745	30.9745	30.9745	30.9745	30.9745	30.9745	30.9745	30.9745	30.9745	30.9745	30.9745	30.9745	30.9745	30.9745	30.9745	30.9745	30.9745	30.9745	30.9745	30.9745	30.9745	30.9745	30.9745	30.9745	30.9745
converted to cm2->	2.2524	3.68973	3.62615	3.19985	2.6047	2.28471	3.82106	1.76878	4.16502	3.76686	3.95969	3.12376	4.76121	4.96654	2.53591	1.93033	3.18734	3.23737	3.12897	2.6589	3.9107	3.66367	3.47398	3.97324	3.68035	4.70805	4.02014	3.5584
	2.3608	3.77207	3.68556	3.23529	2.60574	2.30765	3.86067	1.80109	4.2213	3.74497	3.92112	3.11126	4.70597	4.92068	2.59845	1.99287	3.25301	3.24675	3.1665	2.6787	3.97115	3.7137	3.57195	4.00346	3.71162	4.71014	3.97115	3.56153
	2.28784	3.76582	3.6397	3.21236	2.57864	2.28993	3.83148	1.78337	4.17336	3.72725	3.95552	3.13314	4.75808	4.97488	2.56613	1.97619	3.23112	3.21549	3.1394	2.66724	3.96073	3.66263	3.54485	3.97532	3.71996	4.71014	4.05037	3.55006
	2.31077	3.79917	3.68973	3.24259	2.62555	2.28784	3.88881	1.80734	4.23798	3.7752	3.99617	3.12689	4.77476	4.98531	2.59219	1.97828	3.25509	3.22904	3.17484	2.67453	4.00033	3.70328	3.5657	4.0045	3.74185	4.72473	4.04203	3.57925
	2.30243	3.795	3.67201	3.23112	2.60678	2.30035	3.87109	1.76357	4.18482	3.75227	3.96281	3.11959	4.70805	4.93006	2.58802	1.95743	3.24363	3.23216	3.13836	2.66724	3.90861	3.67931	3.50107	3.9774	3.72413	4.69763	3.98679	3.53339
	2.2941	3.795	3.66576	3.26239	2.60053	2.29826	3.86588	1.77816	4.21192	3.72934	3.96281	3.09458	4.70389	4.89671	2.60262	1.92512	3.25509	3.20819	3.14982	2.65994	3.91799	3.67931	3.50212	3.9576	3.71683	4.68825	3.94197	3.54277
	2.27429	3.74185	3.61885	3.24259	2.55988	2.25449	3.83982	1.73751	4.21296	3.70849	3.98366	3.08937	4.77372	4.94674	2.54008	1.92408	3.21027	3.17171	3.12793	2.65994	3.92529	3.65638	3.47919	3.9378	3.71996	4.68095	4.01701	3.54589
	2.29201	3.84295	3.66159	3.27802	2.612	2.28993	3.83461	1.74897	4.22651	3.72413	3.98366	3.06539	4.76642	4.93319	2.58385	1.93659	3.24675	3.19881	3.12689	2.6516	3.92737	3.70849	3.45521	3.93467	3.71683	4.68512	4.04098	3.54172
	2.36601	3.80438	3.72204	3.29783	2.64326	2.2941	3.85233	1.7594	4.26299	3.72413	3.93988	3.06748	4.70597	4.91651	2.63597	1.93971	3.2749	3.22487	3.15712	2.65681	3.98262	3.721	3.51775	3.94197	3.73976	4.68721	3.96802	3.53651
	2.25657	3.73768	3.63449	3.26447	2.60678	2.25553	3.79083	1.73751	4.2286	3.68243	3.98157	3.0852	4.74975	4.93319	2.56613	1.89698	3.22904	3.18943	3.14669	2.63284	3.96907	3.6939	3.49169	3.94301	3.74497	4.68721	4.0587	3.55006
	2.3066	3.77624	3.6866	3.27385	2.60783	2.267	3.83044	1.71666	4.21296	3.68556	3.97636	3.06852	4.78727	4.9457	2.56926	1.90428	3.23008	3.20506	3.13419	2.63805	3.95447	3.70432	3.4573	3.92008	3.72517	4.6945	4.02535	3.55527
	2.30243	3.78041	3.70328	3.28845	2.62033	2.27325	3.81272	1.70832	4.2015	3.69494	3.98157	3.0581	4.77372	4.92173	2.57239	1.90011	3.23112	3.20298	3.11959	2.60157	3.95343	3.6668	3.45938	3.91695	3.71996	4.65386	4.02118	3.53443
	2.30556	3.7408	3.67827	3.28219	2.5776	2.26074	3.7752	1.6979	4.16502	3.67827	3.94092	3.05497	4.74766	4.89775	2.57447	1.89698	3.19881	3.17692	3.13419	2.59323	3.95447	3.64908	3.46147	3.89194	3.69286	4.62363	3.97324	3.54068
	2.30091	3.77239	3.668	3.25469	2.60382	2.28183	3.83653	1.75451	4.20807	3.7226	3.96506	3.09217	4.74742	4.93608	2.57888	1.9353	3.23433	3.21067	3.14188	2.64928	3.94894	3.68476	3.49859	3.95215	3.71956	4.68857	4.00899	3.54846

### Sheet: stats_wt
Table Analyzed	twlen_wt_area
Data sets analyzed	A-E
ANOVA summary
F	7.74
P value	<0.0001
P value summary	****
Significant diff. among means (P < 0.05)?	Yes
R squared	0.3295
Brown-Forsythe test
F (DFn, DFd)	0.6535 (4, 63)
P value	0.6266
P value summary	ns
Are SDs significantly different (P < 0.05)?	No
Bartlett's test
Bartlett's statistic (corrected)	2.917
P value	0.5718
P value summary	ns
Are SDs significantly different (P < 0.05)?	No
ANOVA table	SS	DF	MS	F (DFn, DFd)	P value
Treatment (between columns)	19.2	4	4.8	F (4, 63) = 7.740	P<0.0001
Residual (within columns)	39.08	63	0.6202
Total	58.28	67
Data summary
Number of treatments (columns)	5
Number of values (total)	68
Number of families	1
Number of comparisons per family	10
Alpha	0.05
Tukey's multiple comparisons test	Mean Diff.	95.00% CI of diff.	Below threshold?	Summary	Adjusted P Value
0 vs. 15	0.03463	-0.8355 to 0.9047	No	ns	>0.9999	A-B
0 vs. 30	-1.029	-1.899 to -0.1586	Yes	*	0.0126	A-C
0 vs. 60	-0.9692	-1.839 to -0.09909	Yes	*	0.0216	A-D
0 vs. 90	0.1755	-0.6946 to 1.046	No	ns	0.9794	A-E
15 vs. 30	-1.063	-1.899 to -0.2274	Yes	**	0.006	B-C
15 vs. 60	-1.004	-1.840 to -0.1679	Yes	*	0.0108	B-D
15 vs. 90	0.1409	-0.6951 to 0.9768	No	ns	0.9895	B-E
30 vs. 60	0.05954	-0.7764 to 0.8955	No	ns	0.9996	C-D
30 vs. 90	1.204	0.3683 to 2.040	Yes	**	0.0013	C-E
60 vs. 90	1.145	0.3087 to 1.981	Yes	**	0.0025	D-E
Test details	Mean 1	Mean 2	Mean Diff.	SE of diff.	n1	n2	q	DF
0 vs. 15	3.614	3.58	0.03463	0.3098	12	14	0.1581	63
0 vs. 30	3.614	4.643	-1.029	0.3098	12	14	4.696	63
0 vs. 60	3.614	4.584	-0.9692	0.3098	12	14	4.424	63
0 vs. 90	3.614	3.439	0.1755	0.3098	12	14	0.8012	63
15 vs. 30	3.58	4.643	-1.063	0.2977	14	14	5.052	63
15 vs. 60	3.58	4.584	-1.004	0.2977	14	14	4.769	63
15 vs. 90	3.58	3.439	0.1409	0.2977	14	14	0.6694	63
30 vs. 60	4.643	4.584	0.05954	0.2977	14	14	0.2829	63
30 vs. 90	4.643	3.439	1.204	0.2977	14	14	5.721	63
60 vs. 90	4.584	3.439	1.145	0.2977	14	14	5.438	63

### Sheet: stats_lhycca1
Table Analyzed	twlen_lhycca1_area
Data sets analyzed	A-E
ANOVA summary
F	3.203
P value	0.0185
P value summary	*
Significant diff. among means (P < 0.05)?	Yes
R squared	0.169
Brown-Forsythe test
F (DFn, DFd)	1.006 (4, 63)
P value	0.4112
P value summary	ns
Are SDs significantly different (P < 0.05)?	No
Bartlett's test
Bartlett's statistic (corrected)	6.331
P value	0.1758
P value summary	ns
Are SDs significantly different (P < 0.05)?	No
ANOVA table	SS	DF	MS	F (DFn, DFd)	P value
Treatment (between columns)	6.628	4	1.657	F (4, 63) = 3.203	P=0.0185
Residual (within columns)	32.59	63	0.5173
Total	39.22	67
Data summary
Number of treatments (columns)	5
Number of values (total)	68
Number of families	1
Number of comparisons per family	10
Alpha	0.05
Tukey's multiple comparisons test	Mean Diff.	95.00% CI of diff.	Below threshold?	Summary	Adjusted P Value
0 vs. 15	-0.5364	-1.331 to 0.2583	No	ns	0.3303	A-B
0 vs. 30	-0.9799	-1.775 to -0.1853	Yes	**	0.0083	A-C
0 vs. 60	-0.3302	-1.125 to 0.4644	No	ns	0.7699	A-D
0 vs. 90	-0.5032	-1.298 to 0.2914	No	ns	0.395	A-E
15 vs. 30	-0.4435	-1.207 to 0.3199	No	ns	0.4833	B-C
15 vs. 60	0.2061	-0.5573 to 0.9696	No	ns	0.9414	B-D
15 vs. 90	0.03313	-0.7303 to 0.7966	No	ns	>0.9999	B-E
30 vs. 60	0.6497	-0.1138 to 1.413	No	ns	0.1316	C-D
30 vs. 90	0.4767	-0.2868 to 1.240	No	ns	0.4096	C-E
60 vs. 90	-0.173	-0.9365 to 0.5904	No	ns	0.9685	D-E
Test details	Mean 1	Mean 2	Mean Diff.	SE of diff.	n1	n2	q	DF
0 vs. 15	2.911	3.447	-0.5364	0.283	12	14	2.681	63
0 vs. 30	2.911	3.891	-0.9799	0.283	12	14	4.898	63
0 vs. 60	2.911	3.241	-0.3302	0.283	12	14	1.65	63
0 vs. 90	2.911	3.414	-0.5032	0.283	12	14	2.515	63
15 vs. 30	3.447	3.891	-0.4435	0.2718	14	14	2.307	63
15 vs. 60	3.447	3.241	0.2061	0.2718	14	14	1.072	63
15 vs. 90	3.447	3.414	0.03313	0.2718	14	14	0.1724	63
30 vs. 60	3.891	3.241	0.6497	0.2718	14	14	3.38	63
30 vs. 90	3.891	3.414	0.4767	0.2718	14	14	2.48	63
60 vs. 90	3.241	3.414	-0.173	0.2718	14	14	0.9	63
