## Supplementary Table 3 for "Twilight length alters growth and flowering time in Arabidopsis via LHY/CCA1"

### Sheet: ReadMe
Sheet	Description
fw	fresh weight measurements under the different twilight conditions
stats_	Sheets depicting results of ANOVA and post-hoc tests for each genotype across the different twilights

### Sheet: fw
WT					lhy cca1
0 min	15 min	30 min	60 min	90 min	0 min	15 min	30 min	60 min	90 min
42	70	69	61	58	81	37	65	52	46
55	50	80	57	67	37	53	53	46	39
56	60	32	76	43	53	35	60	36	24
37	46	52	62	57	43	36	49	45	44
66	53	68	79	55	34	30	54	47	43
68	45	72	51	47	65	28	43	53	45
33	72	60	79	59	34	38	63	50	54
22	40	83	70	56	73	24	41	50	45
67	69	71	65	67	56	49	46	31	44
69	60	75	55	66	42	46	48	38	46
52	43	63	40	50	54	25	24	40	49
62	58	78	98	56	53	34	57	60	48
71	54	73	57	67	74	30	29	60	33
77	41	46	56	57	46	27	42	59	56
61	51	39	81	56	45	37	47	38	42
70	56	62	82	43	51	26	34	35	51
41	45	65	88	77	47	41	60	65	57
52	44	61	46	96	53	28	43	60	60
39	49	72	46	59	58	31	49	54	53
45	29	70	61	52	43	26	51	62	41
63	49	42	94	77	63	60	43	38	55
48	39	53	66	75	48	42	44	63	53
62	36	53	44	71	64	29	32	66	56
56	35	63	64	80	56	69	49	54	35
67	35	61	68	81	42	49	42	65	32
76	49	63	42	53	51	49	41	62	47
35	34	59	65	61	57	31	55	67	44
42	48	51	47	56	54	31	52	56	37
46	51	73	65	61	44	20	56	49	52
51	31	70	78	43	35	28	74	54	35
41	59	88	112	55	32	18	43	31	41
63	37	54	84	70	52	38	44	49	46
47	43	48	45	43	39	51	35	45	43
71	36	71	56	56	36	42	37	32	69
52	52	78	58	60	52	36	44	66	75
59	53	59	66	61	67	26	42	29	32
47	48	57	68	50	38	44	66	38	42
78	57	74	82	57	43	41	31	29	29
47	34	70		63	33	39	37	21	24
79	45	67		55		32	31	42	46
	71									36
										20

### Sheet: stats_wt
Table Analyzed	twlen_fw_wt
Data sets analyzed	A, C-F
ANOVA summary
F	11.71
P value	<0.0001
P value summary	****
Significant diff. among means (P < 0.05)?	Yes
R squared	0.1944
Brown-Forsythe test
F (DFn, DFd)	2.222 (4, 194)
P value	0.0681
P value summary	ns
Are SDs significantly different (P < 0.05)?	No
Bartlett's test
Bartlett's statistic (corrected)	8.803
P value	0.0662
P value summary	ns
Are SDs significantly different (P < 0.05)?	No
ANOVA table	SS	DF	MS	F (DFn, DFd)	P value
Treatment (between columns)	8144	4	2036	F (4, 194) = 11.71	P<0.0001
Residual (within columns)	33740	194	173.9
Total	41884	198
Data summary
Number of treatments (columns)	5
Number of values (total)	199
Number of families	1
Number of comparisons per family	10
Alpha	0.05
Tukey's multiple comparisons test	Mean Diff.	95.00% CI of diff.	Below threshold?	Summary	Adjusted P Value
0 vs. 15	7.155	-0.9149 to 15.23	No	ns	0.1088	A-C
0 vs. 30	-8.25	-16.37 to -0.1299	Yes	*	0.0444	A-D
0 vs. 60	-10.78	-19.01 to -2.557	Yes	**	0.0035	A-E
0 vs. 90	-5.025	-13.15 to 3.095	No	ns	0.4339	A-F
15 vs. 30	-15.41	-23.48 to -7.335	Yes	****	<0.0001	C-D
15 vs. 60	-17.94	-26.12 to -9.761	Yes	****	<0.0001	C-E
15 vs. 90	-12.18	-20.25 to -4.110	Yes	***	0.0005	C-F
30 vs. 60	-2.533	-10.76 to 5.693	No	ns	0.9152	D-E
30 vs. 90	3.225	-4.895 to 11.35	No	ns	0.8097	D-F
60 vs. 90	5.758	-2.468 to 13.98	No	ns	0.3064	E-F
Test details	Mean 1	Mean 2	Mean Diff.	SE of diff.	n1	n2	q	DF
0 vs. 15	55.38	48.22	7.155	2.931	40	41	3.453	194
0 vs. 30	55.38	63.63	-8.25	2.949	40	40	3.956	194
0 vs. 60	55.38	66.16	-10.78	2.987	40	38	5.104	194
0 vs. 90	55.38	60.4	-5.025	2.949	40	40	2.41	194
15 vs. 30	48.22	63.63	-15.41	2.931	41	40	7.434	194
15 vs. 60	48.22	66.16	-17.94	2.97	41	38	8.543	194
15 vs. 90	48.22	60.4	-12.18	2.931	41	40	5.877	194
30 vs. 60	63.63	66.16	-2.533	2.987	40	38	1.199	194
30 vs. 90	63.63	60.4	3.225	2.949	40	40	1.547	194
60 vs. 90	66.16	60.4	5.758	2.987	38	40	2.726	194

### Sheet: stats_lhycca1
Table Analyzed	twlen_fw_lhycca1
Data sets analyzed	A, C-F
ANOVA summary
F	8.369
P value	<0.0001
P value summary	****
Significant diff. among means (P < 0.05)?	Yes
R squared	0.1459
Brown-Forsythe test
F (DFn, DFd)	0.7103 (4, 196)
P value	0.5858
P value summary	ns
Are SDs significantly different (P < 0.05)?	No
Bartlett's test
Bartlett's statistic (corrected)	1.159
P value	0.8849
P value summary	ns
Are SDs significantly different (P < 0.05)?	No
ANOVA table	SS	DF	MS	F (DFn, DFd)	P value
Treatment (between columns)	4469	4	1117	F (4, 196) = 8.369	P<0.0001
Residual (within columns)	26167	196	133.5
Total	30637	200
Data summary
Number of treatments (columns)	5
Number of values (total)	201
Number of families	1
Number of comparisons per family	10
Alpha	0.05
Tukey's multiple comparisons test	Mean Diff.	95.00% CI of diff.	Below threshold?	Summary	Adjusted P Value
0 vs. 15	13.55	6.390 to 20.71	Yes	****	<0.0001	A-C
0 vs. 30	3.549	-3.610 to 10.71	No	ns	0.6509	A-D
0 vs. 60	1.524	-5.635 to 8.683	No	ns	0.977	A-E
0 vs. 90	5.449	-1.626 to 12.52	No	ns	0.2155	A-F
15 vs. 30	-10	-17.11 to -2.886	Yes	**	0.0014	C-D
15 vs. 60	-12.03	-19.14 to -4.911	Yes	****	<0.0001	C-E
15 vs. 90	-8.1	-15.13 to -1.071	Yes	*	0.0149	C-F
30 vs. 60	-2.025	-9.139 to 5.089	No	ns	0.9351	D-E
30 vs. 90	1.9	-5.129 to 8.929	No	ns	0.9457	D-F
60 vs. 90	3.925	-3.104 to 10.95	No	ns	0.5394	E-F
Test details	Mean 1	Mean 2	Mean Diff.	SE of diff.	n1	n2	q	DF
0 vs. 15	49.95	36.4	13.55	2.6	39	40	7.369	196
0 vs. 30	49.95	46.4	3.549	2.6	39	40	1.93	196
0 vs. 60	49.95	48.43	1.524	2.6	39	40	0.8287	196
0 vs. 90	49.95	44.5	5.449	2.569	39	42	2.999	196
15 vs. 30	36.4	46.4	-10	2.584	40	40	5.474	196
15 vs. 60	36.4	48.43	-12.03	2.584	40	40	6.582	196
15 vs. 90	36.4	44.5	-8.1	2.553	40	42	4.487	196
30 vs. 60	46.4	48.43	-2.025	2.584	40	40	1.108	196
30 vs. 90	46.4	44.5	1.9	2.553	40	42	1.053	196
60 vs. 90	48.43	44.5	3.925	2.553	40	42	2.174	196
