## Supplementary Table 4 for "Twilight length alters growth and flowering time in Arabidopsis via LHY/CCA1"

### Sheet: ReadMe
Sheet	Description
leafno	table with number of leaves present at bolting for each genotype under each twilight treatment
days	table with days post imbibition for bolting for each genotype under each twilight treatment
_stats	results of ANOVA and post-hoc test used

### Sheet: leafno_rep1
WT						lhy cca1
0	15	30	60	90		0	15	30	60	90
31	31	32	32	38		8	10	10	11	16
31	31	33	35	38		8	9	10	13	15
31	32	34	36	38		8	10	12	14	13
31	32	35	36	40		9	9	12	14	13
32	32	35	36	40		8	10	11	14	14
33	33	35	37	40		8	9	13	14	16
33	33	36	37	41		10	10	15	14	13
34	34	36	37	41		11	10	11	14	14
35	34	36	38	41		10	10	12	15	15
35	34	37	42	41		10	10	12	14	17
	34	37	42	41			12	11	12	15
	35	37		42			11	11		18
	36						12	11
								11

### Sheet: leafno_rep2
WT						lhy cca1
0	15	30	60	90		0	15	30	60	90
12	12	13	13	17		6	6	6	6	5
12	12	13	12	17		6	5	6	6	6
13	13	12	13	16		5	7	6	6	5
12	12	13	13	16		6	4	6	7	5
12	12	14	14	17		5	7	7	4	7
13	13	13	15	17		6	6	6	7	6
12	13	14	14	17		6	6	6	6	6
12	14	14	14	17		8	6	6	7	7
13	13	14	13	17		6	6	6	6	7
12	13	14	14	16		7	6	5	6	6
13	13	15	16	16		6	5	7	6	7
12	13	14	16	15		6	6	5	7	6
12	13	14	17	18		5	6	7	7	6
13	13	15	16	18		6	6	6	6	5

### Sheet: days_rep1
WT						lhy cca1
0	15	30	60	90		0	15	30	60	90
31	31	32	32	38		23	23	23	24	25
31	31	33	35	38		23	24	25	24	26
31	32	34	36	38		23	24	24	25	27
31	32	35	36	40		24	25	24	25	27
32	32	35	36	40		25	25	26	25	28
33	33	35	37	40		25	25	27	25	28
33	33	36	37	41		25	26	27	27	28
34	34	36	37	41		25	27	28	27	30
35	34	36	38	41		25	28	29	28	30
35	34	37	42	41		27	29		28	30
	34	37	42	41		27	30			30
	35	37		42		32	32			32
	36

### Sheet: days_rep2
WT						lhy cca1
0	15	30	60	90		0	15	30	60	90
31	31	32	32	38		17	18	18	18	18
31	31	32	32	38		17	18	18	18	18
31	31	32	33	39		18	18	18	18	18
31	32	32	33	40		18	18	18	18	18
31	32	32	33	40		18	18	18	18	18
32	32	32	35	40		18	18	18	18	18
32	32	33	35	40		18	18	18	18	18
32	32	33	35	41		18	18	18	18	18
32	32	34	35	41		18	18	18	18	18
32	32	34	36	41		18	18	18	18	18
32	33	35	37	42		18	18	19	18	18
32	33	35	37	42		18	19	19	18	18
32	33	36	38	42		19	19	19	18	19
32	35	36	38	42		19	19	19	19	20

### Sheet: leafno_rep1_stats
WT											lhycca1
Table Analyzed	twlen_ft_wt_leafno_rep1										Table Analyzed	twlen_ft_lhycca1_leafno_rep1
Data sets analyzed	A-E										Data sets analyzed	A-E
ANOVA summary											ANOVA summary
F	41.86										F	1.656
P value	<0.0001										P value	0.1746
P value summary	****										P value summary	ns
Significant diff. among means (P < 0.05)?	Yes										Significant diff. among means (P < 0.05)?	No
R squared	0.7528										R squared	0.115
Brown-Forsythe test											Brown-Forsythe test
F (DFn, DFd)	0.9570 (4, 55)										F (DFn, DFd)	1.334 (4, 51)
P value	0.4385										P value	0.2699
P value summary	ns										P value summary	ns
Are SDs significantly different (P < 0.05)?	No										Are SDs significantly different (P < 0.05)?	No
Bartlett's test											Bartlett's test
Bartlett's statistic (corrected)	3.139										Bartlett's statistic (corrected)	14.31
P value	0.5349										P value	0.0064
P value summary	ns										P value summary	**
Are SDs significantly different (P < 0.05)?	No										Are SDs significantly different (P < 0.05)?	Yes
ANOVA table	SS	DF	MS	F (DFn, DFd)	P value						ANOVA table	SS	DF	MS	F (DFn, DFd)	P value
Treatment (between columns)	264.2	4	66.04	F (4, 55) = 41.86	P<0.0001						Treatment (between columns)	11.15	4	2.788	F (4, 51) = 1.656	P=0.1746
Residual (within columns)	86.76	55	1.578								Residual (within columns)	85.83	51	1.683
Total	350.9	59									Total	96.98	55
Data summary											Data summary
Number of treatments (columns)	5										Number of treatments (columns)	5
Number of values (total)	60										Number of values (total)	56
Number of families	1										Number of families	1
Number of comparisons per family	10										Number of comparisons per family	10
Alpha	0.05										Alpha	0.05
Tukey's multiple comparisons test	Mean Diff.	95.00% CI of diff.	Below threshold?	Summary	Adjusted P Value						Tukey's multiple comparisons test	Mean Diff.	95.00% CI of diff.	Below threshold?	Summary	Adjusted P Value
0 vs. 15	-1.154	-2.644 to 0.3361	No	ns	0.2011	A-B					0 vs. 15	-0.3205	-1.789 to 1.148	No	ns	0.9717	A-B
0 vs. 30	-2.571	-4.038 to -1.105	Yes	****	<0.0001	A-C					0 vs. 30	-0.3889	-2.007 to 1.229	No	ns	0.9599	A-C
0 vs. 60	-4.545	-6.093 to -2.998	Yes	****	<0.0001	A-D					0 vs. 60	-0.1667	-1.737 to 1.404	No	ns	0.9982	A-D
0 vs. 90	-5.917	-7.433 to -4.400	Yes	****	<0.0001	A-E					0 vs. 90	-1.25	-2.748 to 0.2476	No	ns	0.1432	A-E
15 vs. 30	-1.418	-2.782 to -0.05320	Yes	*	0.038	B-C					15 vs. 30	-0.06838	-1.659 to 1.522	No	ns	>0.9999	B-C
15 vs. 60	-3.392	-4.843 to -1.940	Yes	****	<0.0001	B-D					15 vs. 60	0.1538	-1.389 to 1.697	No	ns	0.9986	B-D
15 vs. 90	-4.763	-6.181 to -3.345	Yes	****	<0.0001	B-E					15 vs. 90	-0.9295	-2.398 to 0.5391	No	ns	0.3906	B-E
30 vs. 60	-1.974	-3.401 to -0.5468	Yes	**	0.0024	C-D					30 vs. 60	0.2222	-1.463 to 1.908	No	ns	0.9958	C-D
30 vs. 90	-3.345	-4.739 to -1.952	Yes	****	<0.0001	C-E					30 vs. 90	-0.8611	-2.479 to 0.7565	No	ns	0.5639	C-E
60 vs. 90	-1.371	-2.850 to 0.1074	No	ns	0.0814	D-E					60 vs. 90	-1.083	-2.654 to 0.4874	No	ns	0.3048	D-E
Test details	Mean 1	Mean 2	Mean Diff.	SE of diff.	n1	n2	q	DF			Test details	Mean 1	Mean 2	Mean Diff.	SE of diff.	n1	n2	q	DF
0 vs. 15	9	10.15	-1.154	0.5283	10	13	3.089	55			0 vs. 15	5.833	6.154	-0.3205	0.5193	12	13	0.8728	51
0 vs. 30	9	11.57	-2.571	0.52	10	14	6.993	55			0 vs. 30	5.833	6.222	-0.3889	0.5721	12	9	0.9614	51
0 vs. 60	9	13.55	-4.545	0.5488	10	11	11.71	55			0 vs. 60	5.833	6	-0.1667	0.5555	12	10	0.4243	51
0 vs. 90	9	14.92	-5.917	0.5378	10	12	15.56	55			0 vs. 90	5.833	7.083	-1.25	0.5296	12	12	3.338	51
15 vs. 30	10.15	11.57	-1.418	0.4838	13	14	4.144	55			15 vs. 30	6.154	6.222	-0.06838	0.5625	13	9	0.1719	51
15 vs. 60	10.15	13.55	-3.392	0.5146	13	11	9.322	55			15 vs. 60	6.154	6	0.1538	0.5457	13	10	0.3987	51
15 vs. 90	10.15	14.92	-4.763	0.5028	13	12	13.4	55			15 vs. 90	6.154	7.083	-0.9295	0.5193	13	12	2.531	51
30 vs. 60	11.57	13.55	-1.974	0.5061	14	11	5.517	55			30 vs. 60	6.222	6	0.2222	0.5961	9	10	0.5272	51
30 vs. 90	11.57	14.92	-3.345	0.4941	14	12	9.575	55			30 vs. 90	6.222	7.083	-0.8611	0.5721	9	12	2.129	51
60 vs. 90	13.55	14.92	-1.371	0.5243	11	12	3.699	55			60 vs. 90	6	7.083	-1.083	0.5555	10	12	2.758	51

### Sheet: leafno_rep2_stats
WT										lhycca1
Table Analyzed	twlen_ft_wt_days_rep2									Table Analyzed	twlen_ft_lhycca1_leafno_rep2
Data sets analyzed	A-E									Data sets analyzed	A-E
ANOVA summary										ANOVA summary
F	86.36									F	0.4141
P value	<0.0001									P value	0.7979
P value summary	****									P value summary	ns
Significant diff. among means (P < 0.05)?	Yes									Significant diff. among means (P < 0.05)?	No
R squared	0.8416									R squared	0.02485
Brown-Forsythe test										Brown-Forsythe test
F (DFn, DFd)	4.828 (4, 65)									F (DFn, DFd)	0.2624 (4, 65)
P value	0.0018									P value	0.901
P value summary	**									P value summary	ns
Are SDs significantly different (P < 0.05)?	Yes									Are SDs significantly different (P < 0.05)?	No
Bartlett's test										Bartlett's test
Bartlett's statistic (corrected)	22.51									Bartlett's statistic (corrected)	1.101
P value	0.0002									P value	0.8942
P value summary	***									P value summary	ns
Are SDs significantly different (P < 0.05)?	Yes									Are SDs significantly different (P < 0.05)?	No
ANOVA table	SS	DF	MS	F (DFn, DFd)	P value					ANOVA table	SS	DF	MS	F (DFn, DFd)	P value
Treatment (between columns)	698.1	4	174.5	F (4, 65) = 86.36	P<0.0001					Treatment (between columns)	0.9429	4	0.2357	F (4, 65) = 0.4141	P=0.7979
Residual (within columns)	131.4	65	2.021							Residual (within columns)	37	65	0.5692
Total	829.4	69								Total	37.94	69
Data summary										Data summary
Number of treatments (columns)	5									Number of treatments (columns)	5
Number of values (total)	70									Number of values (total)	70
Number of families	1									Number of families	1
Number of comparisons per family	10									Number of comparisons per family	10
Alpha	0.05									Alpha	0.05
Tukey's multiple comparisons test	Mean Diff.	95.00% CI of diff.	Below threshold?	Summary	Adjusted P Value					Tukey's multiple comparisons test	Mean Diff.	95.00% CI of diff.	Below threshold?	Summary	Adjusted P Value
0 vs. 15	-0.5714	-2.079 to 0.9362	No	ns	0.8244	A-B				0 vs. 15	0.1429	-0.6573 to 0.9430	No	ns	0.987	A-B
0 vs. 30	-1.786	-3.293 to -0.2781	Yes	*	0.0123	A-C				0 vs. 30	-0.07143	-0.8715 to 0.7287	No	ns	0.9991	A-C
0 vs. 60	-3.286	-4.793 to -1.778	Yes	****	<0.0001	A-D				0 vs. 60	-0.2143	-1.014 to 0.5858	No	ns	0.9433	A-D
0 vs. 90	-8.786	-10.29 to -7.278	Yes	****	<0.0001	A-E				0 vs. 90	0	-0.8001 to 0.8001	No	ns	>0.9999	A-E
15 vs. 30	-1.214	-2.722 to 0.2933	No	ns	0.1714	B-C				15 vs. 30	-0.2143	-1.014 to 0.5858	No	ns	0.9433	B-C
15 vs. 60	-2.714	-4.222 to -1.207	Yes	****	<0.0001	B-D				15 vs. 60	-0.3571	-1.157 to 0.4430	No	ns	0.7208	B-D
15 vs. 90	-8.214	-9.722 to -6.707	Yes	****	<0.0001	B-E				15 vs. 90	-0.1429	-0.9430 to 0.6573	No	ns	0.987	B-E
30 vs. 60	-1.5	-3.008 to 0.007584	No	ns	0.0518	C-D				30 vs. 60	-0.1429	-0.9430 to 0.6573	No	ns	0.987	C-D
30 vs. 90	-7	-8.508 to -5.492	Yes	****	<0.0001	C-E				30 vs. 90	0.07143	-0.7287 to 0.8715	No	ns	0.9991	C-E
60 vs. 90	-5.5	-7.008 to -3.992	Yes	****	<0.0001	D-E				60 vs. 90	0.2143	-0.5858 to 1.014	No	ns	0.9433	D-E
Test details	Mean 1	Mean 2	Mean Diff.	SE of diff.	n1	n2	q	DF		Test details	Mean 1	Mean 2	Mean Diff.	SE of diff.	n1	n2	q	DF
0 vs. 15	31.64	32.21	-0.5714	0.5373	14	14	1.504	65		0 vs. 15	6	5.857	0.1429	0.2852	14	14	0.7085	65
0 vs. 30	31.64	33.43	-1.786	0.5373	14	14	4.7	65		0 vs. 30	6	6.071	-0.07143	0.2852	14	14	0.3542	65
0 vs. 60	31.64	34.93	-3.286	0.5373	14	14	8.648	65		0 vs. 60	6	6.214	-0.2143	0.2852	14	14	1.063	65
0 vs. 90	31.64	40.43	-8.786	0.5373	14	14	23.12	65		0 vs. 90	6	6	0	0.2852	14	14	0	65
15 vs. 30	32.21	33.43	-1.214	0.5373	14	14	3.196	65		15 vs. 30	5.857	6.071	-0.2143	0.2852	14	14	1.063	65
15 vs. 60	32.21	34.93	-2.714	0.5373	14	14	7.144	65		15 vs. 60	5.857	6.214	-0.3571	0.2852	14	14	1.771	65
15 vs. 90	32.21	40.43	-8.214	0.5373	14	14	21.62	65		15 vs. 90	5.857	6	-0.1429	0.2852	14	14	0.7085	65
30 vs. 60	33.43	34.93	-1.5	0.5373	14	14	3.948	65		30 vs. 60	6.071	6.214	-0.1429	0.2852	14	14	0.7085	65
30 vs. 90	33.43	40.43	-7	0.5373	14	14	18.42	65		30 vs. 90	6.071	6	0.07143	0.2852	14	14	0.3542	65
60 vs. 90	34.93	40.43	-5.5	0.5373	14	14	14.48	65		60 vs. 90	6.214	6	0.2143	0.2852	14	14	1.063	65

### Sheet: days_rep1_stats
WT										lhycca1
Table Analyzed	twlen_ft_wt_days_rep1									Table Analyzed	twlen_ft_lhycca1_days_rep1
Data sets analyzed	A-E									Data sets analyzed	A-E
ANOVA summary										ANOVA summary
F	31.27									F	3.408
P value	<0.0001									P value	0.0153
P value summary	****									P value summary	*
Significant diff. among means (P < 0.05)?	Yes									Significant diff. among means (P < 0.05)?	Yes
R squared	0.7024									R squared	0.2142
Brown-Forsythe test										Brown-Forsythe test
F (DFn, DFd)	0.8119 (4, 53)									F (DFn, DFd)	0.5766 (4, 50)
P value	0.5232									P value	0.6809
P value summary	ns									P value summary	ns
Are SDs significantly different (P < 0.05)?	No									Are SDs significantly different (P < 0.05)?	No
Bartlett's test										Bartlett's test
Bartlett's statistic (corrected)	8.099									Bartlett's statistic (corrected)	3.503
P value	0.088									P value	0.4774
P value summary	ns									P value summary	ns
Are SDs significantly different (P < 0.05)?	No									Are SDs significantly different (P < 0.05)?	No
ANOVA table	SS	DF	MS	F (DFn, DFd)	P value					ANOVA table	SS	DF	MS	F (DFn, DFd)	P value
Treatment (between columns)	434.6	4	108.7	F (4, 53) = 31.27	P<0.0001					Treatment (between columns)	68.46	4	17.11	F (4, 50) = 3.408	P=0.0153
Residual (within columns)	184.2	53	3.475							Residual (within columns)	251.1	50	5.021
Total	618.8	57								Total	319.5	54
Data summary										Data summary
Number of treatments (columns)	5									Number of treatments (columns)	5
Number of values (total)	58									Number of values (total)	55
Number of families	1									Number of families	1
Number of comparisons per family	10									Number of comparisons per family	10
Alpha	0.05									Alpha	0.05
Tukey's multiple comparisons test	Mean Diff.	95.00% CI of diff.	Below threshold?	Summary	Adjusted P Value					Tukey's multiple comparisons test	Mean Diff.	95.00% CI of diff.	Below threshold?	Summary	Adjusted P Value
0 vs. 15	-0.5538	-2.768 to 1.660	No	ns	0.9542	A-B				0 vs. 15	-1.167	-3.755 to 1.422	No	ns	0.7073	A-B
0 vs. 30	-2.65	-4.904 to -0.3961	Yes	*	0.0136	A-C				0 vs. 30	-0.5556	-3.352 to 2.241	No	ns	0.9799	A-C
0 vs. 60	-4.491	-6.791 to -2.191	Yes	****	<0.0001	A-D				0 vs. 60	-0.4667	-3.182 to 2.248	No	ns	0.9883	A-D
0 vs. 90	-7.483	-9.737 to -5.229	Yes	****	<0.0001	A-E				0 vs. 90	-3.083	-5.672 to -0.4946	Yes	*	0.0121	A-E
15 vs. 30	-2.096	-4.203 to 0.01115	No	ns	0.0519	B-C				15 vs. 30	0.6111	-2.185 to 3.407	No	ns	0.9715	B-C
15 vs. 60	-3.937	-6.094 to -1.781	Yes	****	<0.0001	B-D				15 vs. 60	0.7	-2.015 to 3.415	No	ns	0.9486	B-D
15 vs. 90	-6.929	-9.037 to -4.822	Yes	****	<0.0001	B-E				15 vs. 90	-1.917	-4.505 to 0.6721	No	ns	0.2383	B-E
30 vs. 60	-1.841	-4.038 to 0.3564	No	ns	0.1409	C-D				30 vs. 60	0.08889	-2.825 to 3.002	No	ns	>0.9999	C-D
30 vs. 90	-4.833	-6.982 to -2.684	Yes	****	<0.0001	C-E				30 vs. 90	-2.528	-5.324 to 0.2684	No	ns	0.0941	C-E
60 vs. 90	-2.992	-5.190 to -0.7951	Yes	**	0.0029	D-E				60 vs. 90	-2.617	-5.332 to 0.09847	No	ns	0.0639	D-E
Test details	Mean 1	Mean 2	Mean Diff.	SE of diff.	n1	n2	q	DF		Test details	Mean 1	Mean 2	Mean Diff.	SE of diff.	n1	n2	q	DF
0 vs. 15	32.6	33.15	-0.5538	0.7841	10	13	0.9989	53		0 vs. 15	25.33	26.5	-1.167	0.9148	12	12	1.804	50
0 vs. 30	32.6	35.25	-2.65	0.7982	10	12	4.695	53		0 vs. 30	25.33	25.89	-0.5556	0.9881	12	9	0.7951	50
0 vs. 60	32.6	37.09	-4.491	0.8145	10	11	7.798	53		0 vs. 60	25.33	25.8	-0.4667	0.9595	12	10	0.6878	50
0 vs. 90	32.6	40.08	-7.483	0.7982	10	12	13.26	53		0 vs. 90	25.33	28.42	-3.083	0.9148	12	12	4.766	50
15 vs. 30	33.15	35.25	-2.096	0.7462	13	12	3.972	53		15 vs. 30	26.5	25.89	0.6111	0.9881	12	9	0.8746	50
15 vs. 60	33.15	37.09	-3.937	0.7637	13	11	7.291	53		15 vs. 60	26.5	25.8	0.7	0.9595	12	10	1.032	50
15 vs. 90	33.15	40.08	-6.929	0.7462	13	12	13.13	53		15 vs. 90	26.5	28.42	-1.917	0.9148	12	12	2.963	50
30 vs. 60	35.25	37.09	-1.841	0.7781	12	11	3.346	53		30 vs. 60	25.89	25.8	0.08889	1.03	9	10	0.1221	50
30 vs. 90	35.25	40.08	-4.833	0.761	12	12	8.982	53		30 vs. 90	25.89	28.42	-2.528	0.9881	9	12	3.618	50
60 vs. 90	37.09	40.08	-2.992	0.7781	11	12	5.439	53		60 vs. 90	25.8	28.42	-2.617	0.9595	10	12	3.857	50

### Sheet: days_rep2_stats
WT										lhycca1
Table Analyzed	twlen_ft_wt_days_rep2									Table Analyzed	twlen_ft_lhycca1_days_rep2
Data sets analyzed	A-E									Data sets analyzed	A-E
ANOVA summary										ANOVA summary
F	86.36									F	0.8645
P value	<0.0001									P value	0.4901
P value summary	****									P value summary	ns
Significant diff. among means (P < 0.05)?	Yes									Significant diff. among means (P < 0.05)?	No
R squared	0.8416									R squared	0.05051
Brown-Forsythe test										Brown-Forsythe test
F (DFn, DFd)	4.828 (4, 65)									F (DFn, DFd)	0.5214 (4, 65)
P value	0.0018									P value	0.7203
P value summary	**									P value summary	ns
Are SDs significantly different (P < 0.05)?	Yes									Are SDs significantly different (P < 0.05)?	No
Bartlett's test										Bartlett's test
Bartlett's statistic (corrected)	22.51									Bartlett's statistic (corrected)	7.974
P value	0.0002									P value	0.0925
P value summary	***									P value summary	ns
Are SDs significantly different (P < 0.05)?	Yes									Are SDs significantly different (P < 0.05)?	No
ANOVA table	SS	DF	MS	F (DFn, DFd)	P value					ANOVA table	SS	DF	MS	F (DFn, DFd)	P value
Treatment (between columns)	698.1	4	174.5	F (4, 65) = 86.36	P<0.0001					Treatment (between columns)	0.7714	4	0.1929	F (4, 65) = 0.8645	P=0.4901
Residual (within columns)	131.4	65	2.021							Residual (within columns)	14.5	65	0.2231
Total	829.4	69								Total	15.27	69
Data summary										Data summary
Number of treatments (columns)	5									Number of treatments (columns)	5
Number of values (total)	70									Number of values (total)	70
Number of families	1									Number of families	1
Number of comparisons per family	10									Number of comparisons per family	10
Alpha	0.05									Alpha	0.05
Tukey's multiple comparisons test	Mean Diff.	95.00% CI of diff.	Below threshold?	Summary	Adjusted P Value					Tukey's multiple comparisons test	Mean Diff.	95.00% CI of diff.	Below threshold?	Summary	Adjusted P Value
0 vs. 15	-0.5714	-2.079 to 0.9362	No	ns	0.8244	A-B				0 vs. 15	-0.2143	-0.7152 to 0.2866	No	ns	0.7511	A-B
0 vs. 30	-1.786	-3.293 to -0.2781	Yes	*	0.0123	A-C				0 vs. 30	-0.2857	-0.7866 to 0.2152	No	ns	0.5025	A-C
0 vs. 60	-3.286	-4.793 to -1.778	Yes	****	<0.0001	A-D				0 vs. 60	-0.07143	-0.5723 to 0.4295	No	ns	0.9945	A-D
0 vs. 90	-8.786	-10.29 to -7.278	Yes	****	<0.0001	A-E				0 vs. 90	-0.2143	-0.7152 to 0.2866	No	ns	0.7511	A-E
15 vs. 30	-1.214	-2.722 to 0.2933	No	ns	0.1714	B-C				15 vs. 30	-0.07143	-0.5723 to 0.4295	No	ns	0.9945	B-C
15 vs. 60	-2.714	-4.222 to -1.207	Yes	****	<0.0001	B-D				15 vs. 60	0.1429	-0.3580 to 0.6437	No	ns	0.9296	B-D
15 vs. 90	-8.214	-9.722 to -6.707	Yes	****	<0.0001	B-E				15 vs. 90	0	-0.5009 to 0.5009	No	ns	>0.9999	B-E
30 vs. 60	-1.5	-3.008 to 0.007584	No	ns	0.0518	C-D				30 vs. 60	0.2143	-0.2866 to 0.7152	No	ns	0.7511	C-D
30 vs. 90	-7	-8.508 to -5.492	Yes	****	<0.0001	C-E				30 vs. 90	0.07143	-0.4295 to 0.5723	No	ns	0.9945	C-E
60 vs. 90	-5.5	-7.008 to -3.992	Yes	****	<0.0001	D-E				60 vs. 90	-0.1429	-0.6437 to 0.3580	No	ns	0.9296	D-E
Test details	Mean 1	Mean 2	Mean Diff.	SE of diff.	n1	n2	q	DF		Test details	Mean 1	Mean 2	Mean Diff.	SE of diff.	n1	n2	q	DF
0 vs. 15	31.64	32.21	-0.5714	0.5373	14	14	1.504	65		0 vs. 15	18	18.21	-0.2143	0.1785	14	14	1.698	65
0 vs. 30	31.64	33.43	-1.786	0.5373	14	14	4.7	65		0 vs. 30	18	18.29	-0.2857	0.1785	14	14	2.263	65
0 vs. 60	31.64	34.93	-3.286	0.5373	14	14	8.648	65		0 vs. 60	18	18.07	-0.07143	0.1785	14	14	0.5659	65
0 vs. 90	31.64	40.43	-8.786	0.5373	14	14	23.12	65		0 vs. 90	18	18.21	-0.2143	0.1785	14	14	1.698	65
15 vs. 30	32.21	33.43	-1.214	0.5373	14	14	3.196	65		15 vs. 30	18.21	18.29	-0.07143	0.1785	14	14	0.5659	65
15 vs. 60	32.21	34.93	-2.714	0.5373	14	14	7.144	65		15 vs. 60	18.21	18.07	0.1429	0.1785	14	14	1.132	65
15 vs. 90	32.21	40.43	-8.214	0.5373	14	14	21.62	65		15 vs. 90	18.21	18.21	0	0.1785	14	14	0	65
30 vs. 60	33.43	34.93	-1.5	0.5373	14	14	3.948	65		30 vs. 60	18.29	18.07	0.2143	0.1785	14	14	1.698	65
30 vs. 90	33.43	40.43	-7	0.5373	14	14	18.42	65		30 vs. 90	18.29	18.21	0.07143	0.1785	14	14	0.5659	65
60 vs. 90	34.93	40.43	-5.5	0.5373	14	14	14.48	65		60 vs. 90	18.07	18.21	-0.1429	0.1785	14	14	1.132	65
