## Supplementary Table 5 for "Twilight length alters growth and flowering time in Arabidopsis via LHY/CCA1"

### Sheet: ReadMe
Sheet	Description
ft	flowering time measurements under the rectangular photoperiod experiments
stats	results of ANOVA and posthoc test used for significance testing

### Sheet: ft
leaf no.							days to bolting
30tw	0sq	2sq	5sq	15sq	30sq		30tw	0sq	2sq	5sq	15sq	30sq
11	8	8	8	13	20		32	27	25	27	31	38
11	9	6	8	12	20		32	27	28	28	31	38
11	10	12	9	12	18		32	28	29	28	31	38
11	12	13	10	11	20		33	29	29	29	31	39
14	11	10	12	10	20		33	30	29	31	31	39
12	12	11	11	11	21		33	30	30	31	32	39
15	11	11	10	11	19		33	30	30	32	33	40
14	12	12	13	10	20		35	30	30	33	33	40
13	12	10	12	12	20		35	30	31	34	33	41
14	10	10	15	13	21		35	30	31	34	33	41
17	12	12	16	13	21		36	31	31	34	34	41
19	13	11	13	15	19		36	32	31	35	36	41
17	13	15		18	20		37	32	32	35	36	41
16	13	12		17	21		37	32	32	36	36	41

### Sheet: stats
days to bolting										leaf no. at bolting
Table Analyzed	sqbr_ft_wt_days									Table Analyzed	sqbr_ft_wt_leafno
Data sets analyzed	A-F									Data sets analyzed	A-F
ANOVA summary										ANOVA summary
F	48.48									F	36.41
P value	<0.0001									P value	<0.0001
P value summary	****									P value summary	****
Significant diff. among means (P < 0.05)?	Yes									Significant diff. among means (P < 0.05)?	Yes
R squared	0.7566									R squared	0.7055
Brown-Forsythe test										Brown-Forsythe test
F (DFn, DFd)	2.995 (5, 78)									F (DFn, DFd)	2.389 (5, 76)
P value	0.0159									P value	0.0456
P value summary	*									P value summary	*
Are SDs significantly different (P < 0.05)?	Yes									Are SDs significantly different (P < 0.05)?	Yes
Bartlett's test										Bartlett's test
Bartlett's statistic (corrected)	10.56									Bartlett's statistic (corrected)	16.65
P value	0.0609									P value	0.0052
P value summary	ns									P value summary	**
Are SDs significantly different (P < 0.05)?	No									Are SDs significantly different (P < 0.05)?	Yes
ANOVA table	SS	DF	MS	F (DFn, DFd)	P value					ANOVA table	SS	DF	MS	F (DFn, DFd)	P value
Treatment (between columns)	957.2	5	191.4	F (5, 78) = 48.48	P<0.0001					Treatment (between columns)	815.6	5	163.1	F (5, 76) = 36.41	P<0.0001
Residual (within columns)	308	78	3.949							Residual (within columns)	340.5	76	4.48
Total	1265	83								Total	1156	81
Data summary										Data summary
Number of treatments (columns)	6									Number of treatments (columns)	6
Number of values (total)	84									Number of values (total)	82
Number of families	1									Number of families	1
Number of comparisons per family	15									Number of comparisons per family	15
Alpha	0.05									Alpha	0.05
Tukey's multiple comparisons test	Mean Diff.	95.00% CI of diff.	Below threshold?	Summary	Adjusted P Value					Tukey's multiple comparisons test	Mean Diff.	95.00% CI of diff.	Below threshold?	Summary	Adjusted P Value
30tw vs. 0sq	4.357	2.163 to 6.552	Yes	****	<0.0001	A-B				30tw vs. 0sq	2.643	0.3039 to 4.982	Yes	*	0.0176	A-B
30tw vs. 2sq	4.357	2.163 to 6.552	Yes	****	<0.0001	A-C				30tw vs. 2sq	3	0.6610 to 5.339	Yes	**	0.0045	A-C
30tw vs. 5sq	2.286	0.09127 to 4.480	Yes	*	0.0363	A-D				30tw vs. 5sq	2.512	0.07742 to 4.946	Yes	*	0.0392	A-D
30tw vs. 15sq	1.286	-0.9087 to 3.480	No	ns	0.5283	A-E				30tw vs. 15sq	1.214	-1.125 to 3.553	No	ns	0.654	A-E
30tw vs. 30sq	-5.571	-7.766 to -3.377	Yes	****	<0.0001	A-F				30tw vs. 30sq	-6.071	-8.410 to -3.732	Yes	****	<0.0001	A-F
0sq vs. 2sq	0	-2.194 to 2.194	No	ns	>0.9999	B-C				0sq vs. 2sq	0.3571	-1.982 to 2.696	No	ns	0.9977	B-C
0sq vs. 5sq	-2.071	-4.266 to 0.1230	No	ns	0.0755	B-D				0sq vs. 5sq	-0.131	-2.565 to 2.304	No	ns	>0.9999	B-D
0sq vs. 15sq	-3.071	-5.266 to -0.8770	Yes	**	0.0014	B-E				0sq vs. 15sq	-1.429	-3.768 to 0.9104	No	ns	0.481	B-E
0sq vs. 30sq	-9.929	-12.12 to -7.734	Yes	****	<0.0001	B-F				0sq vs. 30sq	-8.714	-11.05 to -6.375	Yes	****	<0.0001	B-F
2sq vs. 5sq	-2.071	-4.266 to 0.1230	No	ns	0.0755	C-D				2sq vs. 5sq	-0.4881	-2.923 to 1.946	No	ns	0.9917	C-D
2sq vs. 15sq	-3.071	-5.266 to -0.8770	Yes	**	0.0014	C-E				2sq vs. 15sq	-1.786	-4.125 to 0.5533	No	ns	0.2355	C-E
2sq vs. 30sq	-9.929	-12.12 to -7.734	Yes	****	<0.0001	C-F				2sq vs. 30sq	-9.071	-11.41 to -6.732	Yes	****	<0.0001	C-F
5sq vs. 15sq	-1	-3.194 to 1.194	No	ns	0.7667	D-E				5sq vs. 15sq	-1.298	-3.732 to 1.137	No	ns	0.628	D-E
5sq vs. 30sq	-7.857	-10.05 to -5.663	Yes	****	<0.0001	D-F				5sq vs. 30sq	-8.583	-11.02 to -6.149	Yes	****	<0.0001	D-F
15sq vs. 30sq	-6.857	-9.052 to -4.663	Yes	****	<0.0001	E-F				15sq vs. 30sq	-7.286	-9.625 to -4.947	Yes	****	<0.0001	E-F
Test details	Mean 1	Mean 2	Mean Diff.	SE of diff.	n1	n2	q	DF		Test details	Mean 1	Mean 2	Mean Diff.	SE of diff.	n1	n2	q	DF
30tw vs. 0sq	34.21	29.86	4.357	0.7511	14	14	8.204	78		30tw vs. 0sq	13.93	11.29	2.643	0.8	14	14	4.672	76
30tw vs. 2sq	34.21	29.86	4.357	0.7511	14	14	8.204	78		30tw vs. 2sq	13.93	10.93	3	0.8	14	14	5.303	76
30tw vs. 5sq	34.21	31.93	2.286	0.7511	14	14	4.304	78		30tw vs. 5sq	13.93	11.42	2.512	0.8327	14	12	4.266	76
30tw vs. 15sq	34.21	32.93	1.286	0.7511	14	14	2.421	78		30tw vs. 15sq	13.93	12.71	1.214	0.8	14	14	2.147	76
30tw vs. 30sq	34.21	39.79	-5.571	0.7511	14	14	10.49	78		30tw vs. 30sq	13.93	20	-6.071	0.8	14	14	10.73	76
0sq vs. 2sq	29.86	29.86	0	0.7511	14	14	0	78		0sq vs. 2sq	11.29	10.93	0.3571	0.8	14	14	0.6313	76
0sq vs. 5sq	29.86	31.93	-2.071	0.7511	14	14	3.9	78		0sq vs. 5sq	11.29	11.42	-0.131	0.8327	14	12	0.2224	76
0sq vs. 15sq	29.86	32.93	-3.071	0.7511	14	14	5.783	78		0sq vs. 15sq	11.29	12.71	-1.429	0.8	14	14	2.525	76
0sq vs. 30sq	29.86	39.79	-9.929	0.7511	14	14	18.69	78		0sq vs. 30sq	11.29	20	-8.714	0.8	14	14	15.4	76
2sq vs. 5sq	29.86	31.93	-2.071	0.7511	14	14	3.9	78		2sq vs. 5sq	10.93	11.42	-0.4881	0.8327	14	12	0.829	76
2sq vs. 15sq	29.86	32.93	-3.071	0.7511	14	14	5.783	78		2sq vs. 15sq	10.93	12.71	-1.786	0.8	14	14	3.157	76
2sq vs. 30sq	29.86	39.79	-9.929	0.7511	14	14	18.69	78		2sq vs. 30sq	10.93	20	-9.071	0.8	14	14	16.04	76
5sq vs. 15sq	31.93	32.93	-1	0.7511	14	14	1.883	78		5sq vs. 15sq	11.42	12.71	-1.298	0.8327	12	14	2.204	76
5sq vs. 30sq	31.93	39.79	-7.857	0.7511	14	14	14.79	78		5sq vs. 30sq	11.42	20	-8.583	0.8327	12	14	14.58	76
15sq vs. 30sq	32.93	39.79	-6.857	0.7511	14	14	12.91	78		15sq vs. 30sq	12.71	20	-7.286	0.8	14	14	12.88	76
